# Genetic effect modification of cis-acting C-reactive protein variants in cardiometabolic disease status

**DOI:** 10.1101/2021.09.23.461369

**Authors:** Jie Zheng, Haotian Tang, Matthew Lyon, Neil M. Davies, Venexia Walker, James S. Floyd, Thomas R. Austin, Ali Shojaie, Bruce M. Psaty, Tom R. Gaunt, George Davey Smith

**Affiliations:** MRC Integrative Epidemiology Unit (IEU), Bristol Medical School, University of Bristol, Oakfield House, Oakfield Grove, Bristol, BS8 2BN, UK; Population Health Sciences, Bristol Medical School, University of Bristol, Barley House, Oakfield Grove, Bristol, BS8 2BN, United Kingdom; K.G. Jebsen Center for Genetic Epidemiology, Department of Public Health and Nursing, NTNU, Norwegian University of Science and Technology, Norway; Department of Surgery, University of Pennsylvania Perelman School of Medicine, Philadelphia, USA; Cardiovascular Health Research Unit, Departments of Medicine and Epidemiology and Medicine, University of Washington, Seattle, WA; Department of Biostatistics, University of Washington, University of Washington, Seattle, WA; Department of Health Services, University of Washington, Seattle, WA; NIHR Bristol Biomedical Research Centre, Bristol, UK

**Author notes:** Corresponding authorship. Equal first authorship (Jie Zheng, Haotian Tang). Equal last authorship (Tom R. Gaunt, George Davey Smith).

**Keywords:** cis-CRP variants, effect modification, disease status, body mass index

## Abstract

Mendelian randomization (MR) studies carried out among patients with a particular health condition should establish the genetic instrument influences the exposure in that subgroup, however this is normally investigated in the general population. Here, we investigated whether the genetic associations of four cis-acting C-reactive protein (CRP) variants differed between participants with and without three cardiometabolic conditions: obesity, type 2 diabetes, and cardiovascular disease. Associations of cis-genetic variants with CRP differed between obese and non-obese individuals. A multivariable analysis suggested strong independent associations of the gene-by-body mass index (BMI) interaction on CRP (P<1.18×10^−8^ for the CRP variants). Applying MR, we observed strong causal effect of BMI on CRP (P=2.14×10^−65^). In summary, our study indicates that genetic associations with CRP differ across disease sub-groups, with evidence to suggest that BMI is an effect modifier. MR studies of disease progression should report on the genetic instrument-exposure association in the disease subgroup under investigation.
