## Supplementary Table for "Genetic effect modification of cis-acting C-reactive protein variants in cardiometabolic disease status"

### Sheet: ST1.Stratified_SNP_effect
ST1. SNP effect of cis-CRP variants on CRP stratified by disease status
SNP	Category	effect_allele	other_allele	eaf	beta	se	LCI	UCI	pval	samplesize
rs3093077	CRP_Total	C	A	0.05685	0.101607	0.00316966	0.0953945	0.10782	1e-300	361049
rs1205	CRP_Total	T	C	0.331112	-0.0731185	0.00155726	-0.0761707	-0.0700663	1e-300	361049
rs1130864	CRP_Total	A	G	0.30608	0.0520471	0.00159522	0.0489205	0.0551738	1e-300	361049
rs1800947	CRP_Total	G	C	0.061066	-0.109031	0.003094	-0.115095	-0.102967	1e-300	361049
rs3093077	CRP_BMI<30	C	A	0.057288	0.0870355	0.00309373	0.0809718	0.0930993	6.86469e-174	274907
rs1205	CRP_BMI<30	T	C	0.330857	-0.0624378	0.00152246	-0.0654218	-0.0594537	6.86469e-174	274907
rs1130864	CRP_BMI<30	A	G	0.306148	0.0496981	0.00155875	0.0466429	0.0527532	1e-300	274907
rs1800947	CRP_BMI<30	G	C	0.060928	-0.0938698	0.00302879	-0.0998063	-0.0879334	1e-300	274907
rs3093077	CRP_BMI>=30	C	A	0.055666	0.15992	0.0079527	0.144333	0.175507	9.98759e-90	84954
rs1205	CRP_BMI>=30	T	C	0.332029	-0.110309	0.00388577	-0.117925	-0.102693	1.90744e-176	84954
rs1130864	CRP_BMI>=30	A	G	0.305614	0.0626995	0.00398693	0.0548852	0.0705139	1.19773e-55	84954
rs1800947	CRP_BMI>=30	G	C	0.061396	-0.166693	0.00769195	-0.181769	-0.151617	7.35965e-104	84954
rs3093077	CRP_nonT2D	C	A	0.056913	0.0979253	0.00357561	0.0909171	0.104933	6.5483e-165	274447
rs1205	CRP_nonT2D	T	C	0.330985	-0.0698318	0.00175572	-0.073273	-0.0663906	1e-300	274447
rs1130864	CRP_nonT2D	A	G	0.306211	0.0508647	0.00180033	0.047336	0.0543933	2.33629e-175	274447
rs1800947	CRP_nonT2D	G	C	0.060983	-0.106276	0.00348807	-0.113113	-0.0994397	1.49163e-203	274447
rs3093077	CRP_T2D	C	A	0.055189	0.16167	0.0178012	0.12678	0.196561	1.16885e-19	18870
rs1205	CRP_T2D	T	C	0.334181	-0.106649	0.00858378	-0.123474	-0.0898251	2.64466e-35	18870
rs1130864	CRP_T2D	A	G	0.302163	0.0668622	0.00888978	0.0494383	0.0842862	5.66871e-14	18870
rs1800947	CRP_T2D	G	C	0.062904	-0.163889	0.0169325	-0.197076	-0.130701	4.1709e-22	18870
rs3093077	CRP_nonCVD	C	A	0.056736	0.101805	0.00367101	0.0946101	0.109001	4.95774e-169	268339
rs1205	CRP_nonCVD	T	C	0.331651	-0.0715019	0.0018047	-0.0750391	-0.0679647	1e-300	268339
rs1130864	CRP_nonCVD	A	G	0.305614	0.0515707	0.00185197	0.0479408	0.0552006	2.08741e-170	268339
rs1800947	CRP_nonCVD	G	C	0.061215	-0.107577	0.00358624	-0.114606	-0.100548	2.27034e-197	268339
rs3093077	CRP_CVD	C	A	0.053377	0.101964	0.0133436	0.0758109	0.128118	2.22093e-14	26365
rs1205	CRP_CVD	T	C	0.333167	-0.0750351	0.00640431	-0.0875875	-0.0624826	1.25958e-31	26365
rs1130864	CRP_CVD	A	G	0.303673	0.0528253	0.00656371	0.0399605	0.0656902	8.76136e-16	26365
rs1800947	CRP_CVD	G	C	0.063682	-0.12404	0.0126214	-0.148778	-0.0993021	9.35359e-23	26365

### Sheet: ST2.GxBMI
ST2. SNP and GxBMI effects of cis-CRP variants on CRP in a multivaraible regression model
SNP	Category	beta	se	LCI	UCI	Z-score	P	Exposure
rs3093077_C	SNP_effect	0.0993699	0.00298818	0.0935131	0.105227	33.2543	4.13984e-242	rs3093077_C_SNP_effect
rs3093077_C	Interaction	0.0391452	0.00311078	0.0330481	0.0452424	12.5837	2.64072e-36	rs3093077_C:BMI_Interaction
rs1205_T	SNP_effect	-0.0705805	0.00146926	-0.0734602	-0.0677007	-48.038	1e-300	rs1205_T_SNP_effect
rs1205_T	Interaction	-0.0273953	0.00152087	-0.0303762	-0.0244144	-18.0129	1.66097e-72	rs1205_T:BMI_Interaction
rs1130864_A	SNP_effect	0.0521818	0.00150575	0.0492305	0.0551331	34.6549	1.02545e-262	rs1130864_A_SNP_effect
rs1130864_A	Interaction	0.00888667	0.00155838	0.00583224	0.0119411	5.70249	1.1816e-08	rs1130864_A:BMI_Interaction
rs1800947_G	SNP_effect	-0.105162	0.00292172	-0.110888	-0.0994351	-35.9931	3.43772e-283	rs1800947_G_SNP_effect
rs1800947_G	Interaction	-0.0413523	0.00302554	-0.0472823	-0.0354222	-13.6677	1.62204e-42	rs1800947_G:BMI_Interaction

### Sheet: ST3.GxHbA1c
ST3. SNP and GxHbA1c effects of cis-CRP variants on CRP in a multivaraible regression model.
SNP	Category	beta	se	LCI	UCI	Z-score	P	Exposure
rs3093077_C	SNP_effect	0.100817	0.00321855	0.0945091	0.107126	31.3238	4.46968e-215	rs3093077_C_SNP_effect
rs3093077_C	Interaction	0.0248818	0.00445883	0.0161425	0.0336212	5.58035	2.40213e-08	rs3093077_C:HbA1c_Interaction
rs1205_T	SNP_effect	-0.0722194	0.00158282	-0.0753217	-0.069117	-45.6269	1e-300	rs1205_T_SNP_effect
rs1205_T	Interaction	-0.0154798	0.00217228	-0.0197374	-0.0112221	-7.12605	1.03494e-12	rs1205_T:HbA1c_Interaction
rs1130864_A	SNP_effect	0.0517898	0.00162068	0.0486132	0.0549663	31.9556	9.69184e-224	rs1130864_A_SNP_effect
rs1130864_A	Interaction	0.0047244	0.00222488	0.00036363	0.00908517	2.12344	0.0337179	rs1130864_A:HbA1c_Interaction
rs1800947_G	SNP_effect	-0.107426	0.00314596	-0.113592	-0.10126	-34.1474	3.9449e-255	rs1800947_G_SNP_effect
rs1800947_G	Interaction	-0.0235795	0.00426134	-0.0319317	-0.0152272	-5.53335	3.14406e-08	rs1800947_G:HbA1c_Interaction

### Sheet: ST4.BMIscore
ST4. Weights to build up the whole genome BMI score.
Phenotype	SNP	Effect_Allele	Beta
Body mass index	rs543874	G	0.048
Body mass index	rs3101336	C	0.033
Body mass index	rs12566985	G	0.024
Body mass index	rs17024393	C	0.066
Body mass index	rs657452	A	0.023
Body mass index	rs11165643	T	0.022
Body mass index	rs12401738	A	0.021
Body mass index	rs2820292	C	0.02
Body mass index	rs11583200	C	0.018
Body mass index	rs10182181	G	0.031
Body mass index	rs1016287	T	0.023
Body mass index	rs7599312	G	0.022
Body mass index	rs11126666	A	0.021
Body mass index	rs1528435	T	0.018
Body mass index	rs11688816	G	0.017
Body mass index	rs2121279	T	0.025
Body mass index	rs1516725	C	0.045
Body mass index	rs13078960	G	0.03
Body mass index	rs2365389	C	0.02
Body mass index	rs16851483	T	0.048
Body mass index	rs6804842	G	0.019
Body mass index	rs3849570	A	0.019
Body mass index	rs10938397	G	0.04
Body mass index	rs13107325	T	0.048
Body mass index	rs17001654	G	0.031
Body mass index	rs11727676	T	0.036
Body mass index	rs2112347	T	0.026
Body mass index	rs2207139	G	0.045
Body mass index	rs205262	G	0.022
Body mass index	rs13191362	A	0.028
Body mass index	rs2033529	G	0.019
Body mass index	rs9400239	C	0.019
Body mass index	rs1167827	G	0.02
Body mass index	rs2245368	C	0.032
Body mass index	rs17405819	T	0.022
Body mass index	rs10968576	G	0.025
Body mass index	rs1928295	T	0.019
Body mass index	rs4740619	T	0.018
Body mass index	rs10733682	A	0.017
Body mass index	rs6477694	C	0.017
Body mass index	rs7903146	C	0.023
Body mass index	rs17094222	C	0.025
Body mass index	rs11191560	C	0.031
Body mass index	rs7899106	G	0.04
Body mass index	rs11030104	A	0.041
Body mass index	rs3817334	T	0.026
Body mass index	rs12286929	G	0.022
Body mass index	rs4256980	G	0.021
Body mass index	rs2176598	T	0.02
Body mass index	rs7138803	A	0.032
Body mass index	rs11057405	G	0.031
Body mass index	rs12429545	A	0.033
Body mass index	rs7141420	T	0.024
Body mass index	rs10132280	C	0.023
Body mass index	rs12885454	C	0.021
Body mass index	rs11847697	T	0.049
Body mass index	rs3736485	A	0.018
Body mass index	rs1558902	A	0.082
Body mass index	rs3888190	A	0.031
Body mass index	rs12446632	G	0.04
Body mass index	rs758747	T	0.023
Body mass index	rs9925964	A	0.019
Body mass index	rs2650492	A	0.021
Body mass index	rs12940622	G	0.018
Body mass index	rs1000940	G	0.019
Body mass index	rs6567160	C	0.056
Body mass index	rs7243357	T	0.022
Body mass index	rs1808579	C	0.017
Body mass index	rs2287019	C	0.036
Body mass index	rs3810291	A	0.028
Body mass index	rs2075650	A	0.026
Body mass index	rs29941	G	0.018
Body mass index	rs17724992	A	0.019

### Sheet: ST5.SNP_effect_BMIscore
ST5. SNP effects of cis-CRP variants on CRP stratified by BMI score.
SNP	Category	Beta	SE	LCI	UCI	Z-score	P
rs1130864_A	BMI_score<20 quantile	0.055704	0.00340405	0.049032	0.0623759	16.364	4.43308e-60
rs1130864_A	BMI_score>20 quantile & <40 quantile	0.0458536	0.00351318	0.0389678	0.0527395	13.0519	6.86543e-39
rs1130864_A	BMI_score>40 quantile & <60 quantile	0.0526269	0.00352921	0.0457096	0.0595441	14.9118	3.28541e-50
rs1130864_A	BMI_score>60 quantile & <80 quantile	0.0550931	0.00359287	0.0480511	0.0621351	15.334	5.49337e-53
rs1130864_A	BMI_score>80 quantile	0.0537318	0.00370106	0.0464777	0.0609859	14.518	1.08979e-47
rs1205_T	BMI_score<20 quantile	-0.0699631	0.00333997	-0.0765094	-0.0634167	-20.9472	3.87558e-97
rs1205_T	BMI_score>20 quantile & <40 quantile	-0.0697308	0.00343152	-0.0764566	-0.063005	-20.3207	1.52677e-91
rs1205_T	BMI_score>40 quantile & <60 quantile	-0.0746437	0.0034435	-0.0813929	-0.0678944	-21.6767	7.35332e-104
rs1205_T	BMI_score>60 quantile & <80 quantile	-0.0736306	0.00349272	-0.0804763	-0.0667849	-21.0812	2.34694e-98
rs1205_T	BMI_score>80 quantile	-0.079172	0.00361172	-0.086251	-0.072093	-21.9209	3.67484e-106
rs1800947_G	BMI_score<20 quantile	-0.105392	0.00667636	-0.118477	-0.0923059	-15.7858	4.83825e-56
rs1800947_G	BMI_score>20 quantile & <40 quantile	-0.104907	0.00678608	-0.118208	-0.0916066	-15.4592	7.98737e-54
rs1800947_G	BMI_score>40 quantile & <60 quantile	-0.116763	0.00683471	-0.13016	-0.103367	-17.0839	2.63592e-65
rs1800947_G	BMI_score>60 quantile & <80 quantile	-0.104848	0.0069001	-0.118373	-0.0913242	-15.1952	4.58197e-52
rs1800947_G	BMI_score>80 quantile	-0.117169	0.00721404	-0.131308	-0.103029	-16.2418	3.25946e-59
rs3093077_C	BMI_score<20 quantile	0.079768	0.0068071	0.0664261	0.09311	11.7184	1.09663e-31
rs3093077_C	BMI_score>20 quantile & <40 quantile	0.105219	0.0068938	0.0917075	0.118731	15.2629	1.63372e-52
rs3093077_C	BMI_score>40 quantile & <60 quantile	0.105307	0.0069726	0.0916412	0.118974	15.103	1.8563e-51
rs3093077_C	BMI_score>60 quantile & <80 quantile	0.111027	0.00717046	0.0969733	0.125082	15.484	5.43507e-54
rs3093077_C	BMI_score>80 quantile	0.108867	0.00741141	0.0943402	0.123393	14.6891	8.92129e-49

### Sheet: ST6.One-sample-MR
ST6. One-sample Mendelian randomization estimates of body mass index on C-reactive protein.
Exposure	Outcome	Method	Sex	Beta	SE	LCI	UCI	P
Body mass index	C-reactive protein	One-sample MR	Both sex	0.197554	0.011565	0.174887	0.220221	2.13882e-65
Body mass index	C-reactive protein	One-sample MR	Female	0.23052	0.014506	0.202088	0.258952	7.8927e-57
Body mass index	C-reactive protein	One-sample MR	Male	0.153861	0.0187263	0.117157	0.190564	2.11354e-16

### Sheet: ST7.Male_female-only-analysis
ST7A. SNP effect of cis-CRP variants on CRP stratified by disease status in males and females.
SNP	Category	effect_allele	other_allele	eaf	beta	se	LCI	UCI	pval	samplesize	Sex
rs3093077_C	CRP_Total_male	C	A	0.05685	0.0941687	0.00439644	0.0855516	0.102786	1.21324e-101	165932	Male
rs1205_T	CRP_Total_male	T	C	0.331112	-0.063232	0.00217053	-0.0674862	-0.0589778	4.16758e-186	165932	Male
rs1130864_A	CRP_Total_male	A	G	0.30608	0.0407103	0.00221645	0.0363661	0.0450546	2.84719e-75	165932	Male
rs1800947_G	CRP_Total_male	G	C	0.061066	-0.0962202	0.00428906	-0.104627	-0.0878136	2.69717e-111	165932	Male
rs3093077_C	CRP_BMI<30_male	C	A	0.05685	0.0834704	0.00472041	0.0742184	0.0927224	6.92927e-70	124003	Male
rs1205_T	CRP_BMI<30_male	T	C	0.331112	-0.0560823	0.00232481	-0.0606389	-0.0515256	2.81373e-128	124003	Male
rs1130864_A	CRP_BMI<30_male	A	G	0.30608	0.0408167	0.00237362	0.0361644	0.045469	3.39744e-66	124003	Male
rs1800947_G	CRP_BMI<30_male	G	C	0.061066	-0.0851561	0.00459264	-0.0941577	-0.0761545	1.2054e-76	124003	Male
rs3093077_C	CRP_BMI>=30_male	C	A	0.05685	0.126585	0.00991291	0.107156	0.146014	2.84449e-37	41577	Male
rs1205_T	CRP_BMI>=30_male	T	C	0.331112	-0.0844772	0.00492806	-0.0941362	-0.0748182	1.21217e-65	41577	Male
rs1130864_A	CRP_BMI>=30_male	A	G	0.30608	0.0399932	0.00503316	0.0301282	0.0498581	1.97542e-15	41577	Male
rs1800947_G	CRP_BMI>=30_male	G	C	0.061066	-0.132525	0.00974807	-0.151631	-0.113419	5.27415e-42	41577	Male
rs3093077_C	CRP_Total_female	C	A	0.05685	0.108072	0.00452039	0.0992116	0.116932	3.88668e-126	195117	Female
rs1205_T	CRP_Total_female	T	C	0.331112	-0.0814653	0.00221167	-0.0858002	-0.0771304	5.48437e-296	195117	Female
rs1130864_A	CRP_Total_female	A	G	0.30608	0.061694	0.00227157	0.0572418	0.0661463	3.95575e-162	195117	Female
rs1800947_G	CRP_Total_female	G	C	0.061066	-0.12002	0.00441458	-0.128673	-0.111367	1.85266e-162	195117	Female
rs3093077_C	CRP_BMI<30_female	C	A	0.05685	0.0898918	0.0040891	0.0818771	0.0979064	6.13546e-107	150904	Female
rs1205_T	CRP_BMI<30_female	T	C	0.331112	-0.0676195	0.00201081	-0.0715606	-0.0636783	5.39604e-247	150904	Female
rs1130864_A	CRP_BMI<30_female	A	G	0.30608	0.057041	0.00206339	0.0529967	0.0610852	8.58364e-168	150904	Female
rs1800947_G	CRP_BMI<30_female	G	C	0.061066	-0.10103	0.00402377	-0.108916	-0.0931431	7.81332e-139	150904	Female
rs3093077_C	CRP_BMI>=30_female	C	A	0.05685	0.194163	0.0124026	0.169854	0.218472	4.34491e-55	43377	Female
rs1205_T	CRP_BMI>=30_female	T	C	0.331112	-0.134979	0.00595815	-0.146657	-0.123301	5.71833e-113	43377	Female
rs1130864_A	CRP_BMI>=30_female	A	G	0.30608	0.0847663	0.00613945	0.072733	0.0967997	2.86282e-43	43377	Female
rs1800947_G	CRP_BMI>=30_female	G	C	0.061066	-0.199566	0.0118012	-0.222696	-0.176435	6.03091e-64	43377	Female
ST7B. SNP and GxBMI effects of cis-CRP variants on CRP in a multivaraible regression model in males and females.
SNP	Category	beta	se	LCI	UCI	T-statistic	P	Sex
rs3093077_C	SNP_effect	0.0862425	0.00444959	0.0775213	0.0949637	19.3821	1.35303e-83	Male
rs3093077_C	Interaction	0.0318801	0.00499842	0.0220832	0.041677	6.37804	1.79844e-10	Male
rs1205_T	SNP_effect	-0.0577649	0.00219059	-0.0620585	-0.0534714	-26.3696	6.3491e-153	Male
rs1205_T	Interaction	-0.0235732	0.00246106	-0.0283969	-0.0187496	-9.57849	9.97633e-22	Male
rs1130864_A	SNP_effect	0.0403286	0.00223867	0.0359408	0.0447164	18.0145	1.75931e-72	Male
rs1130864_A	Interaction	0.00300712	0.00250622	-0.00190507	0.00791931	1.19986	0.230194	Male
rs1800947_G	SNP_effect	-0.0892628	0.00432742	-0.0977445	-0.0807811	-20.6273	2.05477e-94	Male
rs1800947_G	Interaction	-0.0323612	0.00487871	-0.0419234	-0.0227989	-6.63314	3.29633e-11	Male
rs3093077_C	SNP_effect	0.113194	0.00407641	0.105205	0.121184	27.7681	2.26361e-169	Female
rs3093077_C	Interaction	0.0472364	0.00400762	0.0393815	0.0550914	11.7867	4.69005e-32	Female
rs1205_T	SNP_effect	-0.0822717	0.00199474	-0.0861814	-0.078362	-41.2443	1e-300	Female
rs1205_T	Interaction	-0.0322912	0.00194439	-0.0361023	-0.0284802	-16.6073	6.80405e-62	Female
rs1130864_A	SNP_effect	0.0632169	0.0020502	0.0591985	0.0672353	30.8345	2.88645e-208	Female
rs1130864_A	Interaction	0.014467	0.00200111	0.0105448	0.0183892	7.2295	4.86552e-13	Female
rs1800947_G	SNP_effect	-0.120963	0.00398524	-0.128774	-0.113152	-30.3528	6.86251e-202	Female
rs1800947_G	Interaction	-0.0501957	0.00387423	-0.0577892	-0.0426022	-12.9563	2.24463e-38	Female
ST7C. SNP effects of cis-CRP variants on CRP stratified by BMI score in males and females
SNP	Category	Beta	SE	LCI	UCI	T-statistic	P	Sex
rs1130864_A	BMI_score<20 quantile	0.0480405	0.00483768	0.0385586	0.0575223	9.93048	3.30716e-23	Male
rs1130864_A	BMI_score>20 quantile & <40 quantile	0.037112	0.00491045	0.0274875	0.0467365	7.55775	4.207e-14	Male
rs1130864_A	BMI_score>40 quantile & <60 quantile	0.0420249	0.00489831	0.0324242	0.0516256	8.57946	9.94068e-18	Male
rs1130864_A	BMI_score>60 quantile & <80 quantile	0.0405501	0.00496943	0.03081	0.0502902	8.15991	3.469e-16	Male
rs1130864_A	BMI_score>80 quantile	0.03488	0.00518248	0.0247224	0.0450377	6.73038	1.71983e-11	Male
rs1205_T	BMI_score<20 quantile	-0.0549029	0.00476789	-0.0642479	-0.0455578	-11.5151	1.26722e-30	Male
rs1205_T	BMI_score>20 quantile & <40 quantile	-0.0586773	0.00481479	-0.0681143	-0.0492403	-12.1869	4.32106e-34	Male
rs1205_T	BMI_score>40 quantile & <60 quantile	-0.0675203	0.00479442	-0.0769174	-0.0581233	-14.0831	6.50759e-45	Male
rs1205_T	BMI_score>60 quantile & <80 quantile	-0.0672739	0.00485554	-0.0767908	-0.057757	-13.8551	1.56471e-43	Male
rs1205_T	BMI_score>80 quantile	-0.0685643	0.00505164	-0.0784655	-0.0586631	-13.5727	7.5307e-42	Male
rs1800947_G	BMI_score<20 quantile	-0.0868879	0.00948999	-0.105488	-0.0682876	-9.15575	5.70068e-20	Male
rs1800947_G	BMI_score>20 quantile & <40 quantile	-0.0924963	0.00943873	-0.110996	-0.0739964	-9.79966	1.21291e-22	Male
rs1800947_G	BMI_score>40 quantile & <60 quantile	-0.107546	0.00949986	-0.126165	-0.0889259	-11.3208	1.17452e-29	Male
rs1800947_G	BMI_score>60 quantile & <80 quantile	-0.093202	0.00952046	-0.111862	-0.0745419	-9.78966	1.3376e-22	Male
rs1800947_G	BMI_score>80 quantile	-0.105955	0.0100473	-0.125648	-0.0862625	-10.5456	5.85155e-26	Male
rs3093077_C	BMI_score<20 quantile	0.0716171	0.00968953	0.0526256	0.0906086	7.39118	1.48984e-13	Male
rs3093077_C	BMI_score>20 quantile & <40 quantile	0.0861335	0.00975832	0.0670072	0.10526	8.82667	1.13028e-18	Male
rs3093077_C	BMI_score>40 quantile & <60 quantile	0.0979026	0.00968933	0.0789115	0.116894	10.1042	5.73625e-24	Male
rs3093077_C	BMI_score>60 quantile & <80 quantile	0.113561	0.00981541	0.0943233	0.1328	11.5697	6.72084e-31	Male
rs3093077_C	BMI_score>80 quantile	0.102552	0.0102461	0.0824698	0.122634	10.0089	1.50437e-23	Male
rs1130864_A	BMI_score<20 quantile	0.0621193	0.00476614	0.0527777	0.071461	13.0335	9.49964e-39	Female
rs1130864_A	BMI_score>20 quantile & <40 quantile	0.0531275	0.0049847	0.0433575	0.0628975	10.6581	1.73829e-26	Female
rs1130864_A	BMI_score>40 quantile & <60 quantile	0.0617355	0.00503308	0.0518706	0.0716003	12.2659	1.60007e-34	Female
rs1130864_A	BMI_score>60 quantile & <80 quantile	0.06796	0.00514038	0.0578849	0.0780352	13.2208	8.11676e-40	Female
rs1130864_A	BMI_score>80 quantile	0.0696882	0.00524033	0.0594172	0.0799593	13.2985	2.89773e-40	Female
rs1205_T	BMI_score<20 quantile	-0.0825272	0.00465833	-0.0916575	-0.0733968	-17.716	5.90783e-70	Female
rs1205_T	BMI_score>20 quantile & <40 quantile	-0.0790445	0.00485233	-0.0885551	-0.069534	-16.29	1.82932e-59	Female
rs1205_T	BMI_score>40 quantile & <60 quantile	-0.0806335	0.00489718	-0.090232	-0.071035	-16.4653	1.04942e-60	Female
rs1205_T	BMI_score>60 quantile & <80 quantile	-0.0790623	0.00497523	-0.0888137	-0.0693108	-15.8912	1.10211e-56	Female
rs1205_T	BMI_score>80 quantile	-0.0881503	0.00512037	-0.0981862	-0.0781144	-17.2156	3.5846e-66	Female
rs1800947_G	BMI_score<20 quantile	-0.120978	0.00934641	-0.139297	-0.102659	-12.9438	3.05235e-38	Female
rs1800947_G	BMI_score>20 quantile & <40 quantile	-0.115273	0.00967023	-0.134226	-0.0963191	-11.9204	1.05709e-32	Female
rs1800947_G	BMI_score>40 quantile & <60 quantile	-0.124405	0.0097348	-0.143486	-0.105325	-12.7795	2.54172e-37	Female
rs1800947_G	BMI_score>60 quantile & <80 quantile	-0.114675	0.0098923	-0.134064	-0.095286	-11.5923	5.0704e-31	Female
rs1800947_G	BMI_score>80 quantile	-0.126928	0.0102628	-0.147044	-0.106813	-12.3678	4.54955e-35	Female
rs3093077_C	BMI_score<20 quantile	0.0866747	0.00951954	0.0680164	0.105333	9.10493	9.0275e-20	Female
rs3093077_C	BMI_score>20 quantile & <40 quantile	0.121212	0.00967705	0.102245	0.140179	12.5257	6.33527e-36	Female
rs3093077_C	BMI_score>40 quantile & <60 quantile	0.111388	0.00993315	0.0919189	0.130857	11.2137	3.8726e-29	Female
rs3093077_C	BMI_score>60 quantile & <80 quantile	0.108529	0.0103536	0.0882363	0.128822	10.4823	1.1276e-25	Female
rs3093077_C	BMI_score>80 quantile	0.114811	0.0106145	0.0940062	0.135615	10.8164	3.15044e-27	Female
